# Influence of visual information on sniffing behavior in a routinely trichromatic primate

**DOI:** 10.1101/2023.05.24.542038

**Authors:** Brigitte M. Weiß, Anja Widdig

## Abstract

Most catarrhine primates are considered to be strongly visually oriented, obtaining information about conspecifics and their environment from a diversity of visual cues. Other sensory modalities may provide information that is redundant and/or complimentary to visual cues. When cues from multiple sensory modalities are available, these may reinforce or suppress each other, as shown in several taxa ranging from insects to humans. Here, we tested how the presence and ambiguity of visual information affects the use of olfactory cues when exploring food and non-food items in semi-free ranging Barbary macaques at Affenberg Salem, Germany. We presented monkeys with pipes containing food (peanuts, popcorn), non-food (stones, feces) or no items in transparent or opaque containers, and assessed whether animals looked, sniffed and/or grabbed into the pipes depending on visibility of the contents (experiment 1). Visual information had no robust effect on sniffing probability, but it did affect sniffing behavior with respect to the timing of olfactory inspections (i.e. whether sniffing occurred first). Both visual and olfactory information affected, whether or not monkeys attempted to retrieve the items from the pipes. Furthermore, we manipulated the visual appearance of familiar food items (popcorn) with food colorant (experiment 2), which resulted in substantially increased olfactory inspections compared to unmanipulated popcorn. Taken together, reliance on the olfactory sense was modulated by the available visual information, emphasizing the interplay between different sensory modalities for obtaining information about the environment.
