## Supplement S3 for "Influence of visual information on sniffing behavior in a routinely trichromatic primate"

### Sheet: Model1
random icpt	slope	Variance	SD
coder	intercept	0.04251	0.2062
coder	cohort	0	0
coder	condition	0	0
coder	condition:cohort	0	0
coder	content	0	0
coder	day	0.001196	0.03459
coder	delta_fill	0.007389	0.08596
coder	hour of day	0	0
coder	orientation	0	0
coder	sex	0	0
date	intercept	0	0
date	cohort	0.0003149	0.01774
date	condition	0	0
date	condition:cohort	0	0
date	condition:content(feces)	0.0254	0.1594
date	condition:content(nothing)	0.06398	0.2529
date	condition:content(popcorn)	0	0
date	condition:content(stones)	0	0
date	content(feces)	0	0
date	content(nothing)	0.03196	0.1788
date	content(popcorn)	0	0
date	content(stones)	0	0
date	delta_fill	0	0
date	group	0	0
date	hour of day	0	0
date	orientation	0.005706	0.07554
date	sex	0	0
ID	intercept	0.1778	0.4216
ID	block	0	0
ID	condition	6.517e-15	8.073e-08
ID	content	0.01556	0.1248
ID	day	0	0
ID	delta_fill	0.05976	0.2445
ID	hour of day	0.01807	0.1344
ID	orientation	0	0
site	intercept	0.001574	0.03967
site	cohort	0	0
site	condition	0.0561	0.2369
site	condition:cohort	0	0
site	condition:content(feces)	0	0
site	condition:content(nothing)	0	0
site	condition:content(popcorn)	0.4077	0.6385
site	condition:content(stones)	0	0
site	condition:day	0.02759	0.1661
site	content(feces)	0	0
site	content(nothing)	0	0
site	content(popcorn)	0	0
site	content(stones)	0	0
site	day	0.02266	0.1505
site	delta_fill	0.01788	0.1337
site	group	0.01721	0.1312
site	hour of day	0	0
site	orientation	0	0
site	sex	0	0

### Sheet: Model2
random icpt	slope	Variance	SD
coder	intercept	0.06581	0.2565
coder	cohort	0	0
coder	condition	0	0
coder	condition:cohort	0	0
coder	condition:delta_other	5.964e-15	7.723e-08
coder	condition:delta_self	0	0
coder	condition:nth_approach	0	0
coder	content	0.003825	0.06185
coder	day	0	0
coder	delta_fill	0.005625	0.075
coder	delta_other	0	0
coder	delta_self	0	0
coder	hour of day	0	0
coder	nth_approach	0.05712	0.239
coder	orientation	0	0
coder	sex	1.297e-15	3.601e-08
date	intercept	7.932e-15	8.906e-08
date	cohort	0	0
date	condition	0.05003	0.2237
date	condition:cohort	0	0
date	condition:delta_other	0.09777	0.3127
date	condition:delta_self	0.04669	0.2161
date	condition:nth_approach	9.333e-15	9.661e-08
date	content	0.03255	0.1804
date	delta_fill	6.691e-18	2.587e-09
date	delta_other	9.767e-16	3.125e-08
date	delta_self	1.108e-14	1.052e-07
date	hour of day	2.111e-14	1.453e-07
date	nth_approach	0	0
date	orientation	1.384e-14	1.177e-07
date	sex	4.814e-14	2.194e-07
ID	intercept	0.09604	0.3099
ID	condition	3.754e-16	1.938e-08
ID	content	4.145e-16	2.036e-08
ID	day	0.001217	0.03489
ID	delta_fill	0.09128	0.3021
ID	delta_other	0.04223	0.2055
ID	delta_self	0.05018	0.224
ID	hour of day	3.884e-15	6.233e-08
ID	nth_approach	0.157	0.3962
site	intercept	3.113e-14	1.764e-07
site	cohort	0	0
site	condition	0.1331	0.3649
site	condition:cohort	0	0
site	condition:content(feces)	5.23e-15	7.232e-08
site	condition:content(nothing)	0	0
site	condition:content(popcorn)	1.095	1.046
site	condition:content(stones)	4.473e-14	2.115e-07
site	condition:day	0.04665	0.216
site	condition:delta_other	0	0
site	condition:delta_self	0	0
site	condition:nth_approach	1.683e-15	4.103e-08
site	content.k	0	0
site	content.l	0	0
site	content.p	0	0
site	content.s	0	0
site	day	0	0
site	delta_fill	0	0
site	delta_other	0	0
site	delta_self	1.904e-14	1.38e-07
site	group	2.128e-15	4.613e-08
site	hour of day	0.0001987	0.01409
site	nth_approach	0.1655	0.4069
site	orientation	1.421e-14	1.192e-07
site	sex	2.48e-15	4.98e-08

### Sheet: Model3(final)
random icpt	slope	Variance	SD
coder	intercept	1.05822	1.0287
coder	cohort	0.05674	0.2382
coder	condition	0	0
coder	content	0	0
coder	day	0	0
coder	hour of day	0.02391	0.1546
coder	sex	0	0
date	intercept	0.02864	0.1692
date	cohort	0.05767	0.2402
date	condition	0	0
date	content	0.04519	0.2126
date	group	0	0
date	hour of day	0	0
date	sex	0	0
ID	intercept	0	0
ID	condition	0	0
ID	content	0	0
ID	day	0.02354	0.1534
ID	hour of day	0.12649	0.3557
site	intercept	0	0
site	cohort	0	0
site	condition	0	0
site	content	0	0
site	day	0.04088	0.2022
site	group	0	0
site	hour of day	0	0
site	sex	0.035	0.1871

### Sheet: Model4(final)
random icpt	slope	Variance	SD
coder	intercept	0	0
coder	cohort	0	0
coder	condition	0	0
coder	content	0	0
coder	delta_fill	0	0
coder	hour of day	0	0
coder	orientation	0	0
coder	sex	0	0
coder	sniff_before	0.02934	0.1713
date	intercept	0	0
date	cohort	0	0
date	condition	0	0
date	condition:content(feces)	0	0
date	condition:content(nothing)	0.2354	0.4851
date	condition:content(popcorn)	1.037	1.019
date	condition:content(stones)	0.1446	0.3803
date	content(feces)	1.57	1.253
date	content(nothing)	0	0
date	content(popcorn)	0	0
date	content(stones)	0.1558	0.3947
date	delta_fill	0	0
date	group	0	0
date	hour of day	0.02334	0.1528
date	orientation	0	0
date	sex	0	0
date	sniff_before	0.1277	0.3573
ID	intercept	1.633	1.278
ID	condition	0	0
ID	content	0.1819	0.4266
ID	day	0.2239	0.4732
ID	delta_fill	0	0
ID	hour of day	0	0
ID	sniff_before	5.473e-15	7.398e-08
site	intercept	0	0
site	cohort	0.1972	0.4441
site	condition	0.002194	0.04685
site	condition:content(feces)	2.706e-09	5.202e-05
site	condition:content(nothing)	0	0
site	condition:content(popcorn)	7.501e-09	8.661e-05
site	condition:content(stones)	0	0
site	content(feces)	0	0
site	content(nothing)	0	0
site	content(popcorn)	0.388	0.6229
site	content(stones)	0	0
site	day	0	0
site	delta_fill	0	0
site	group	0	0
site	hour of day	0	0
site	orientation	0.1064	0.3261
site	sex	0	0
site	sniff_before	0	0

### Sheet: Model5(popcorn, final)
random icpt	slope	Variance	SD
ID	intercept	1.2911	1.1363
ID	color	0	0
ID	color:popcorn_nr	0	0
ID	hour of day	0	0
ID	popcorn_nr	0	0
date	intercept	0	0
date	color	0.4581	0.6768
date	color:popcorn_nr	0	0
date	cohort	0	0
date	group	0	0
date	hour of day	0	0
date	popcorn_nr	0.5474	0.7398
date	sex	0	0
