## Supplement S4 for "Influence of visual information on sniffing behavior in a routinely trichromatic primate"

### Sheet: means+SDs
	Model 1/4		Model 2		Model 3		Model popcorn
	mean	sd	mean	sd	mean	sd	mean	sd
cohort	2014.3	4.26	2014.2	4.26	2015.2	3.54	2009	4.29
day	3.9	2.11	4.14	2.07	3.89	2.09
block	1.92	0.85	1.98	0.88	1.92	0.86
delta fill (log)	3.18	1.58	3.34	1.6
orientation	0.08	0.84	-0.01	0.8
hour of day	11.87	3.58	11.59	3.59	11.84	3.56	11.2	2.84
delta other (log)			2.46	1.75
delta self			1216.8	1334
nth approach			4.19	4.66
popcorn number							4.5	2.3
