## Supplement S5 for "Influence of visual information on sniffing behavior in a routinely trichromatic primate"

### Sheet: full_Model3
term	Estimate	SE	chi2	df	p
Intercept	-3.2571	0.9187
content
(feces)	1.9497	0.7221
(nothing)	1.4356	0.6807
(popcorn)	1.6764	0.7837
(stones)	1.354	0.7721
condition (transparent)	-0.2021	0.9983
cohort	-0.3233	0.2174	1.71641	1	0.19016
day	0.2725	0.2041
sex (male)	-0.3936	0.2497	2.46813	1	0.11618
group			2.40964	2	0.29975
(F)	0.0017	0.3827
(H)	0.5508	0.4332
block	-0.227	0.1696	1.70637	1	0.19146
hour of day	0.0041	0.1669	0.00061	1	0.98022
content:condition			7.30465	4	0.12064
(feces:transparent)	-0.6728	1.1814
(nothing:transparent)	0.2402	1.0337
(popcorn:transparent)	-3.1439	2.3
(stones:transparent)	-0.5692	1.2293
condition (transparent):day	-0.3262	0.2471	1.52982	1	0.21614

### Sheet: full_Model4
term	Estimate	SE	chi2	df	p
Intercept	0.832	0.8431
content
(feces)	-5.2291	0.9961
(nothing)	-2.9891	0.7933
(popcorn)	-0.4371	0.9301
(stones)	-1.9442	0.859
condition (transparent)	1.1011	1.1614
sniff first (no)	0.2311	0.9053
cohort	0.9817	0.2268	11.0875	1	0.00087
sex (male)	0.1739	0.4131	0.25339	1	0.6147
group			1.87124	2	0.39234
(F)	0.4505	0.4595
(H)	0.7768	0.5946
day	0.2992	0.1398	4.78601	1	0.02869
block	0.7815	0.1425	17.4478	1	3e-05
z.delta_fill	-0.163	0.1007	2.38317	1	0.12265
orientation	-0.2215	0.529
hour of day	-0.1538	0.1084	2.18453	1	0.1394
content:condition			15.9303	4	0.00311
(feces:transparent)	-2.1109	1.4553
(nothing:transparent)	-2.6977	1.2222
(popcorn:transparent)	-0.3893	1.4491
(stones:transparent)	-2.1489	1.3156
content:sniff first			3.16961	4	0.52985
(feces:no)	1.3344	1.1937
(nothing:no)	0.5201	0.9789
(popcorn:no)	-0.0226	1.169
(stones:no)	-0.2346	1.1086
content:orientation			1.54917	4	0.8179
(feces)	0.2927	0.6526
(nothing)	0.2142	0.5327
(popcorn)	0.1994	0.6289
(stones)	0.5422	0.5602
condition(transparent):sniff first (no)	-1.3024	1.3695	0.32748	1	0.56715
content:condition:sniff first			4.425	4	0.352
(feces:transparent:no)	-1.0878	1.9691
(nothing:transparent:no)	1.2482	1.4581
(popcorn:transparent:no)	0.8739	1.7139
(stones:transparent:no)	2.0149	1.6328

### Sheet: full_Model5(Popcorn)
	estimate	SE	chi2	p
Intercept	-3.23792	0.754
colour (blue)	2.96094	0.68608
popcorn_nr	-0.37492	0.60568
sex (male)	-1.86594	0.6877	7.7143	0.0055
group (F)	0.33685	0.62811	0.2755	0.5997
cohort	-0.02488	0.36143	0.0048	0.945
hour of day	0.01977	0.27009	0.0053	0.9417
colour (blue):popcorn_nr	-0.74155	0.59552	1.7468	0.1863
